# Comparative genomics of *Mycoplasma feriruminatoris*, a fast-growing pathogen of wild *Caprinae*

**DOI:** 10.1101/2023.03.21.533155

**Authors:** Vincent Baby, Chloé Ambroset, Patrice Gaurivaud, Laurent Falquet, Christophe Boury, Erwan Guichoux, Joerg Jores, Carole Lartigue, Florence Tardy, Pascal Sirand-Pugnet

**Author notes:** Corresponding authors: Pascal Sirand-Pugnet Address: Université de Bordeaux, INRAE, UMR BFP, 71 avenue Edouard Bourlaux, 33140 Villenave d’Ornon, France Florence Tardy Address: Anses–Laboratoire de Lyon, VetAgro Sup, UMR Mycoplasmoses animales, 31 avenue Tony Garnier, 69007 Lyon, France. These authors contributed equally to this work (Florence Tardy, Pascal Sirand-Pugnet).

## Abstract

*Mycoplasma feriruminatoris* is a fast-growing *Mycoplasma* species isolated from wild *Caprinae* and first described in 2013. *M. feriruminatoris* isolates have been associated with arthritis, keratoconjunctivitis, pneumonia and septicemia, but were also recovered from apparently healthy animals. To better understand what defines this species, we performed a genomic survey on 14 strains collected from free-ranging or zoo-housed animals between 1987 and 2017. The average chromosome size of the *M. feriruminatoris* strains was 1,040 ± 0,024 kbp, with 24% G+C and 852 ± 31 CDS. The core genome and pan-genome of the *M. feriruminatoris* species contained 628 and 1,312 protein families, respectively. The *M. feriruminatoris* strains displayed a relatively closed pan-genome, with many features and putative virulence factors shared with species from the *M. mycoides* cluster, including the MIB-MIP Ig cleavage system, a repertoire of DUF285 surface proteins and a complete biosynthetic pathway for galactan. *M. feriruminatoris* genomes were found to be mostly syntenic, although repertoires of mobile genetic elements, including Mycoplasma Integrative and Conjugative Elements, insertion sequences, and a single plasmid varied. Phylogenetic- and gene content analyzes confirmed that *M. feriruminatoris* was closer to the *M. mycoides* cluster than to the ruminant species *M. yeatsii* and *M. putrefaciens*. Ancestral genome reconstruction showed that the emergence of the *M. feriruminatoris* species was associated with the gain of 17 gene families, some of which encode defense enzymes and surface proteins, and the loss of 25 others, some of which are involved in sugar transport and metabolism. This comparative study suggests that the *M. mycoides* cluster could be extended to include *M. feriruminatoris*. We also find evidence that the specific organization and structure of the DnaA boxes around the *oriC* of *M. feriruminatoris* may contribute to drive the remarkable fast growth of this minimal bacterium.
