## Supplementary material for "Comparative genomics of *Mycoplasma feriruminatoris*, a fast-growing pathogen of wild *Caprinae*": Baby 2023 Table S1

### Sheet: Table S1
Table S1. Sequencing and assembly data.
M. feriruminatoris strain	F11561	L13461	L14815	L14822	L15181	L15220	L15407	L15568
ONT reads	146483	122590	129395	106903	237047	145191	143200	188966
ONT bases	1479714724	1183406778	1420540657	1162480858	1696821280	1509292161	1359570664	1730779470
ONT coverage	1480x	1183x	1421x	1162x	1697x	1509x	1360x	1731x
ONT median	9943	9520	10806	10307	5599	10268	9307	8679
ONT mean	10101	9653	10978	10874	7158	10395	9494	9159
ONT N50	13276	12586	14274	13881	10696	12717	12360	11305
ONT minimum length	1000	1000	1000	1000	1000	1000	1000	1000
ONT maximum length	78031	79954	82555	89985	90618	117061	97208	93625
Illumina reads	423744	1351457	418200	146832	1103649	196458	1050763	1222319
Illumina maximum length	250	250	250	250	250	250	250	250
Illumina coverage	105x	262x	102x	34x	210x	48x	202x	215x
