## Supplementary material for "Comparative genomics of *Mycoplasma feriruminatoris*, a fast-growing pathogen of wild *Caprinae*": Baby 2023 Table S2

### Sheet: Table S2
Table S2. Mycoplasma strains compared to the M. feriruminatoris strains.
Species	Strain name	Genbank ref. no.	Genome size	CDS count
Mycoplasma mycoides subsp. capri	GM12	NZ_CP001668	1084586	846
Mycoplasma mycoides subsp. capri	95010	NC_015431	1153998	901
Mycoplasma mycoides subsp. mycoides	Glasdysdale	NC_021025	1193808	1016
Mycoplasma mycoides subsp. mycoides	PG1	NC_005364	1211703	1017
Mycoplasma mycoides subsp. mycoides	Ben1	NZ_CP011260	1145921	943
Mycoplasma mycoides subsp. mycoides	Ben50	NZ_CP011261	1161055	979
Mycoplasma mycoides subsp. mycoides	Ben468	NZ_CP011264	1091780	901
Mycoplasma mycoides subsp. mycoides	izsam_mm5713	NZ_CP010267	1192498	1015
Mycoplasma mycoides subsp. mycoides	T1/44	NZ_CP014346	1188848	996
Mycoplasma capricolum subsp. capricolum	ATCC 27343	NC_007633	1010023	797
Mycoplasma capricolum subsp. capripneumoniae	9231-Abomsa	NZ_LM995445	1017293	705
Mycoplasma capricolum subsp. capripneumoniae	87001	NZ_CP006959	1017333	687
Mycoplasma capricolum subsp. capripneumoniae	M1601	NZ_CP017125	1016707	705
Mycoplasma capricolum subsp. capripneumoniae	ILRI181	NZ_LN515399	1017183	692
Mycoplasma capricolum subsp. capripneumoniae	F38	NZ_LN515398	1016760	703
Mycoplasma leachii	PG50	NC_014751	1008951	820
Mycoplasma putrefaciens	KS1	NC_015946	832603	654
Mycoplasma putrefaciens	Mput9231	NC_021083	859996	677
Mycoplasma putrefaciens	NCTC10155	NZ_LS991954	832598	656
Mycoplasma yeatsii	GM274B	NZ_CP007520	895051	735
Mesoplasma florum	L1	NC_006055	793224	680
