## Supplementary material for "Comparative genomics of *Mycoplasma feriruminatoris*, a fast-growing pathogen of wild *Caprinae*": Baby 2023 Table S3

### Sheet: Feuil1
Table S3: Table displaying family gains and losses in genome ancestral reconstruction and associated COG categories
Family gains	COG category	Memomnic G5847T	Family losses	COG category
670_hypothetical_protein	no assignment	D500_00747	12662_AlwI_family_type_II_	S
669_hypothetical_protein	K	D500_00746	12891_hypothetical_protein	no assignment
626_hypothetical_protein	no assignment	D500_00703	12892_hypothetical_protein	no assignment
518_hypothetical_protein	no assignment	D500_00592	12912_IS3_family_transposa	L
392_hypothetical_protein	no assignment	D500_00461	13122_hypothetical_protein	C
391_hypothetical_protein	no assignment	D500_00460	13387_hypothetical_protein	D
186_hypothetical_protein	no assignment	D500_00211	13597_Eco47II_family_restr	L
223_BspA_family_leucine-	S	D500_00248	13664_replicative_DNA_heli	L
756_single-strand-bindin	no assignment	D500_00850	17102_ATP-binding_protein	S
1544_site-specific_integr	L	D500_00821	17137_N-acetylmuramic_acid	S
35_BspA_family_leucine-	S	D500_00036	17138_N-acetylmuramic_acid	G
454_lipoprotein	no assignment	D500_00525	17139_MurR-RpiR_family_tra	K
83_restriction_endonucl	L	D500_00088	17140_hypothetical_protein	no assignment
987_HNH_endonuclease	S	D500_00184	17197_hypothetical_protein	no assignment
806_hypothetical_protein	S	D500_00903	17558_TIGR04570_family_mem	no assignment
381_hypothetical_protein	no assignment	D500_00449	17694_hypothetical_protein	no assignment
761_hypothetical_protein	no assignment	D500_00855	17695_PTS_fructose_transpo	GT
			17696_glycosyl_hydrolase	G
			17697_PTS_sugar_transporte	G
			17698_ROK_family_protein	GK
			17700_DUF871_domain-contai	S
			3726_beta-glucosidase	G
			3800_trehalose_PTS_system	G
			3801_trehalose_operon_rep	K
			4544_hypothetical_protein	L
